# Cell surface fluctuations regulate early embryonic lineage sorting

**DOI:** 10.1101/2020.08.16.250084

**Authors:** Ayaka Yanagida, Christopher Revell, Giuliano G. Stirparo, Elena Corujo-Simon, Irene M. Aspalter, Ruby Peters, Henry De Belly, Davide A. D. Cassani, Sarra Achouri, Raphael Blumenfeld, Kristian Franze, Ewa K. Paluch, Jennifer Nichols, Kevin J. Chalut

## Abstract

In development, lineage segregation of multiple lineages must be coordinated in time and space. An important example is the mammalian inner cell mass (ICM), in which the primitive endoderm (PrE, founder of the yolk sac) physically segregates from the epiblast (EPI, founder of the foetus). The physical mechanisms that determine this spatial segregation between EPI and PrE are still poorly understood. Here, we identify an asymmetry in cell-cell affinity, a mechanical property thought to play a significant role in tissue sorting in other systems, between EPI and PrE precursors (pEPI and pPrE). However, a computational model of cell sorting indicated that these differences alone appeared insufficient to explain the spatial segregation. We also observed significantly greater surface fluctuations in pPrE compared to pEPI. Including the enhanced surface fluctuation in pPrE in our simulation led to robust cell sorting. We identify phospho-ERM regulated membrane tension as an important mediator of the increased surface fluctuations in pPrE. Using aggregates of engineered cell lines with different surface fluctuation levels cells with higher surface fluctuations were consistently excluded to the outside of the aggregate. These cells behaved similarly when incorporated in the embryo. Surface fluctuations-driven segregation is reminiscent of activity-induced phase separation, a sorting phenomenon in colloidal physics. Together, our experiments and model identify dynamic cell surface fluctuations, in addition to static mechanical properties, as a key factor for orchestrating the correct spatial positioning of the founder embryonic lineages.
