## Supplementary table2 for "Cell surface fluctuations regulate early embryonic lineage sorting"

### Sheet: Sheet1
Gene
Anxa2
Ift27
Dcxr
B2m
Ifitm3
Rgs19
Efna4
Bmp4
Xrcc6bp1
Tubb6
Tubb2a
Tmem216
Tcf15
Lgals1
Id1
Apmap
Hbegf
Hist1h3g
B9d2
Tspan14
Tmsb4x
Hist1h3h
Hist1h3e
Tnfrsf12a
1700027J19Rik
Slc39a4
2010005H15Rik
Hist1h4n
Zp3
Tbc1d10a
Cldn4
Pard6a
Hmox1
Slc52a2
Tmem185a
Twf2
1810055G02Rik
Dtnbp1
B9d1
Hist1h3a
Hist1h3i
Tmem138
Hilpda
Minpp1
Ccnf
Ckap4
Bag3
Aurkb
Stx7
Ccs
Hes1
Ctgf
Hist1h4b
Xrcc5
Gipc1
Cenpv
Mad2l1bp
Chmp2b
Ckap2l
Arl6ip5
Aunip
Cdk5
Dxo
Mzt2
Cat
Csrp2
Angptl4
Plaur
Haus7
Ccdc85b
Cyr61
Slc46a1
Hist1h4c
Tfpt
Hmgcs1
Ndc80
Gtse1
Comt
Plk1
Ift43
Arhgef39
Acot13
Caml
Ass1
2610528J11Rik
Csrp1
Pink1
Eva1a
Tmem150a
Stard10
H1f0
Slc2a1
Dcaf12
Tubg1
Coro1b
S100a11
Hist1h4i
Elovl5
Tuba1a
Haus4
Dapk3
Cd151
Cd59a
Dnajc9
Cd320
Blvrb
Smpdl3b
Sox2
Fbxo5
Timp1
Rab9
Ifi30
Tagln2
Zfyve21
Fabp3
Rgcc
Mdk
Alkbh2
Tcl1
Msrb2
Uchl1
Vamp8
Elf3
Hist1h3c
Ggt1
Hist1h4d
Sparc
Crcp
Plpp1
F11r
Smagp
Selenok
Spint1
Mfsd5
Gde1
Bzw2
Cnn3
Tpm4
Plp2
Slc7a6
Ifitm2
Aurka
Cldn7
Cdc20
Sdc4
Id3
Adi1
Gjb5
Ctsl
Sh3bgrl3
Tdgf1
Spp1
