## Supplementary table3 for "Cell surface fluctuations regulate early embryonic lineage sorting"

### Sheet: Sheet1
	REAGENT or RESOURCES	SOURCE	IDENTIFIER
	Rat anti-SOX2	eBioscience	Cat#14-9811-80; RRID: AB_11219070
	Rat anti-NANOG	eBioscience	Cat#14-5761-80; RRID: AB_763613
	Goat anti-SOX7	R&D Systems	Cat#AF2766; RRID: AB_2196241
	Goat anti-SOX17	R&D Systems	Cat#AF1924; RRID: AB_355060
	Rabbit anti-GATA4	Santa Cruz	Cat#sc9053; RRID: AB_2247396
	Mouse anti-Cdx2	Biogenex	Cat#MU392A; RRID: AB_2650531
	Rabbit anti-Phospho-Ezrin (Thr567)/Radixin (Thr564)/Moesin (Thr558) (48G2) [pERM]	Cell Signaling	Cat#3141; RRID:AB_10560513
	Rabbit anti-Phospho-Ezrin (Thr567)/Radixin (Thr564)/Moesin (Thr558) (41A3) [pERM]	Cell Signaling	Cat#3149; RRID:AB_823497
	Goat anti-PRKC zeta (C-20)	Santa Cruz	Cat#sc-216; RRID:AB_2300359
	Rabbit anti-Phospho-p44/42 MAPK (Erk1/2) (Thr202/Tyr204) [pERK]	Cell Signaling	Cat#4370; RRID:AB_2315112
	Rabbit anti-Phospho-Myosin Light Chain 2 (Ser19) [pMRLC]	Cell Signaling	Cat#3671S; RRID:AB_330248
	Donkey anti-rabbit IgG H&L (Alexa Fluor®488)	Thermo Fisher Scientific	Cat#A-21432; RRID: AB_2535853
	Donkey anti-goat IgG H&L (Alexa Fluor®555)	Thermo Fisher Scientific	Cat#A-21206; RRID: AB_2535792
	Donkey anti-mouse IgG H&L (Alexa Fluor®555)	Thermo Fisher Scientific	Cat#A-31570; RRID: AB_2536180
	Donkey anti-goat IgG H&L (Alexa Fluor®488)	abcam	Cat#ab150129; RRID: AB_2687506
	Chicken anti-rat IgG H&L (Alexa Fluor® 647)	Thermo Fisher Scientific	Cat#A-21472; RRID: AB_2535875
	Alexa FluorTM 647 Phalloidin	Thermo Fisher Scientific	Cat#A22287; RRID: AB_2620155
