## Supplementary table4 for "Cell surface fluctuations regulate early embryonic lineage sorting"

### Sheet: Sheet1
	Experiment	Injected ES cells	Embryo	Cell No. at inside of the ICM	Cell No. at outside of the ICM
	1	NC siRNA treated ES cells	1	6	0
			2	4	1
			3	4	0
			4	3	1
			5	3	0
			6	3	0
			7	2	0
			8	1	0
			9	1	0
			10	1	0
	2		1	6	0
			2	5	2
			3	4	3
			4	0	1
			5	1	0
			6	7	0
			7	4	0
			8	7	1
			9	7	0
			10	6	1
			11	5	0
			12	1	0
			13	1	1
	Experiment	Injected ES cells	Embryo	Cell No. at inside of the ICM	Cell No. at outside of the ICM
	1	siERM treated ES cells	1	5	2
			2	5	0
			3	3	3
			4	3	1
			5	3	0
			6	3	0
			7	1	1
			8	1	0
			9	0	2
	2		10	1	3
			11	2	6
			12	1	3
			13	1	6
